# Divergent Protein Kinase A contributes to the regulation of flagellar waveforms in *Leishmania mexicana*

**DOI:** 10.1101/2023.11.08.566240

**Authors:** Sophia Fochler, Benjamin J Walker, Richard J Wheeler, Eva Gluenz

## Abstract

The second messenger cyclic adenosine monophosphate (cAMP) and protein kinase A (PKA) have been implicated in the regulation of flagellar motility in diverse eukaryotes, yet the specific contributions of PKA isoforms remain unclear. Moreover, the kinetoplastid PKA is insensitive to cAMP. Here we investigated subcellular localisations of PKA subunits in *Leishmania* and study the flagellar waveform parameters in PKA deletion mutants. Expansion microscopy localised *Lmx*PKAR1 between the paraflagellar rod and the axoneme and *Lmx*PKAC1, *Lmx*PKAC2 depend on *Lmx*PKAR1 for enrichment in the flagellum. *Lmx*PKAC3 requires *Lmx*PKAR3 for co-localisation at the cell cortex. Deletion of *Lmx*PKAR3 resulted in increased flagellar *Lmx*PKAC3 signal and increased swimming speed. Conversely, deletion of *Lmx*PKAC3 resulted in reduced flagellar beat frequencies and swimming speed. The absence of *Lmx*PKAC1 resulted in a lower incidence of high frequency tip-to-base waveforms, and consequently reduced swimming speed. *Lmx*PKAC1 dissociated from cytoskeletons upon addition of guanosine, adenosine or inosine, consistent with a novel nucleoside-based PKA activation mechanism. These data suggest that this divergent PKA pathway regulates the motility of *Leishmania* through the modulation of flagellar waveforms.
