## Supplementary_Table1_population_motility_raw_data for "Divergent Protein Kinase A contributes to the regulation of flagellar waveforms in *Leishmania mexicana*"

### Sheet: deletion mutants
	speed 1	speed 2	speed 3	average speed (um/s)	standard deviation (speed)	directionality 1	directionality 2	directionality 3	averagedirectionality	standard deviation (directionality)	unpaired ttest speed	sig?	unpaired ttest directionality	sig?
ΔLmxPKAC1	4.82	4.86	4.89	4.85667	0.0351188	0.138625	0.113155	0.114877	0.122219	0.0142339	3.49223e-14	yes	0.000273001	yes
ΔLmxPKAC2	5.98	6.12	7.17	6.42333	0.65041	0.211837	0.212249	0.171429	0.198505	0.0234496	0.0925148	no	0.0193911	yes
ΔLmxPKAC3	5.76	5.71	5.7	5.72333	0.0321455	0.214606	0.209517	0.19851	0.207544	0.00822757	3.44325e-10	yes	2.07783e-05	yes
ΔLmxPKAR1	5.67	5.52	5.14	5.44333	0.273191	0.192221	0.185512	0.167966	0.1819	0.0125242	1.39298e-05	yes	0.000519125	yes
ΔLmxPKAR3	9.13	8.7	7.28	8.70333	0.774691	0.366278	0.33417	0.27857	0.32549	0.035099	0.00756042	yes	0.0188716	yes
	9.59	8.77	8.75			0.354393	0.330849	0.288678
ΔLmxPKAC1/R3	5.16	5.1	5.08	5.11333	0.0416333	0.155711	0.144962	0.148231	0.149635	0.00551028	3.80104e-13	yes	3.42381e-12	yes
ΔLmxPKAC1/C2	4.59	4.66	4.15	4.46667	0.276466	0.112575	0.115893	0.0983973	0.108955	0.00929247	6.28578e-07	yes	1.00086e-06	yes
parental	6.59	7.24	7.75	7.44	0.917216	0.246982	0.271445	0.291672	0.277632	0.0228408
	7.39	7.58	6.5			0.308352	0.293115	0.246063
	7.28	8.16	6.12			0.297	0.297	0.231
	7.8	8.19	7.68			0.2652	0.2763	0.2636
	8.68	7.58	7.97			0.2888	0.2799	0.2889
	6.89	7.91	8.38			0.265	0.286229	0.314691
	7.29	6.79	5.89			0.281	0.257053	0.220124
	10.3	7.89	7.5			0.28925	0.309341	0.291037
	6.51	6.51	6.51			0.279003	0.279003	0.279003

### Sheet: phenotypic rescue
	speed 1	speed 2	speed 3	average speed (um/s)	standard deviation (speed)	unpaired ttest speed	sig?
ΔLmxPKAC1	4.16	4.1	4.19	4.15	0.0458258	0.00540512	yes
ΔLmxPKAC1 + addback	5.53	7.76	5.57	6.28667	1.2761	0.231455	no
parental	7.85	7.69	7.01	7.51667	0.446019
