## Supplementary_Table3_primers_antibodies for "Divergent Protein Kinase A contributes to the regulation of flagellar waveforms in *Leishmania mexicana*"

### Sheet: (A) primers
Gene target	Gene ID	Forward primer 5' to 3'	Reverse primer 5' to 3'	PCR amplicon length (nt)
LmxPKAC1	LmxM.34.4010	TCATTGGGCCAACTCAGCAGC	CATTTGGCGTGACAGCCCCCT	91
LmxPKAC2	LmxM.34.3960	TGGAGCCGAAACCTGAGGTGGC	CCGCGTACACTCGTCCTCCTGG	70
LmxPKAC3	LmxM.18.1080	GCACAAAGGAACAGGCCAGTAC	ACAGCCGGTTCTTGTCCATGTA	167
LmxPKAR1	LmxM.13.0160	AAACCTTCGACAGCATCCTCGA	GTTCGAGATGGGGTTGTTGCTG	254
LmxPKAR3	LmxM.33.2820	GCGTTGAATCGGGAAAACTCGT	CCATCTCCTGACGTCCAAACCT	121
PF16	LmxM.20.1400	CCAGCACTGTGTCTACCTACCC	TGATGATCTGGATGGACTCGGC	212

### Sheet: (B) antibodies
Antibody	Source and catalogue number or reference	Concentration or dilution used	Staining pre- or post gelation
Rabbit anti-c-myc	BioConcept, #2278	333 µg/ml	Pre
Mouse monoclonal L8C4	Kohl, Sherwin and Gull (1999)	1 in 100 dilution	Pre
Guineapig anti-alpha tubulin	ABCD Antibodies, ABCD_AA345	333 µg/ml	Post
Goat anti-rabbit AlexaFlour 488	ThermoFisher, A-11008	200 µg/ml	Pre
Goat anti-mouse AlexaFlour 594	Invitrogen, A-11005	200 µg/ml	Pre
Goat anti-guineapig AlexaFlour 647	Fisher Scientific, 10624773	200 µg/ml	Post
