## Supplementary_Table4_rawdata_cytoskeleton_dissociation for "Divergent Protein Kinase A contributes to the regulation of flagellar waveforms in *Leishmania mexicana*"

### Sheet: Figure 5F raw
mNG::PKAC1 cytoeksleton
A	B	C	D	E	F	G
DMSO	100 μm cAMP	10 μm toyoc	10 μm ino	10 μm adeno	10 μm guano	untagged control			summary
23.37	12	8.244	4.264	7.716	6.414	4.637			DMSO	100 μm cAMP	10 μm toyoc	10 μm ino	10 μm adeno	10 μm guano	untagged control
29.352	12.877	7.427	5.739	7.188	5.408	4.304		mean	24.4016	14.9713	8.19784	5.08642	8.13322	5.85318	4.95196
34.333	8.347	9.143	4.5	7.686	6.607	4.476		standard dev	8.1247	5.5655	2.88375	1.70803	2.18673	1.53785	1.10817
39	12.158	8	4.298	7.715	5	4.965		unpaired ttest to column A	na	1.7486e-20	4.13544e-46	7.15844e-53	2.13022e-45	1.17591e-50	1.86238e-52
17.54	12.855	8.007	4.5	5.667	7.289	4.5
7.568	11.12	13.6	5.945	7.263	4.329	6			p-value
30.68	11.875	7.826	3.5	7	5.91	5		unpaired ttest column D to G	0.213756
26.829	11.842	9.4	3.737	5.824	4.907	5.28
13.706	14.342	6.12	6.283	9.656	6.327	4.916
26.833	15.417	5.172	4.55	6.872	4	3.35
39.488	15.187	10.771	3.403	6.491	6.9	5.097
20.072	15.691	6.674	6.27	9.522	3.576	4.222
18.375	13.678	6.282	5.469	9.042	4.783	3.896
3.885	15.952	7.96	5.157	7.993	4.115	4.357
29.074	9.577	7.105	4.438	6.588	4.507	5.767
24.591	11.509	6.778	6	7.379	3.271	3.956
27.019	10.818	5.108	3.822	10.198	3.06	5.63
28.962	12.307	8.416	5.116	8.8	6.304	5.793
31.297	11.589	7.333	5.222	9.3	4.633	4.8
33.934	12.299	8.445	4.065	11.403	7	4.666
26.783	11.78	12	5	8.538	5.944	5.693
22.2	10.077	8.931	3.857	3.031	7.49	7
23.95	10.549	6.438	6.465	11	7.044	4.424
27.88	14.089	4.809	6.354	9.135	5.055	5.304
14.22	10.333	5.172	4.662	7.226	4.5	4.519
24.649	14	5.857	5.679	10	6.868	6.534
17.579	12.109	5.177	6.108	11.062	5.24	5.2
10.57	7.956	8.136	4.163	6.867	3.357	4.61
25	14.571	8.414	5.951	8.654	4.385	7.333
14.375	14	6.227	4.889	6.818	7	6
18.298	10.568	6.444	6	5.422	5.416	5.8
27	8.26	10.87	5.852	8.786	6.611	6.307
14.934	9.309	7.741	5	8.464	6.025	7.684
34	8.892	5.351	6.997	6.283	4.875	6.076
22.263	6.941	9.863	7.81	10	7	3.889
28.661	9.265	8.253	4.8	8.317	4.16	5.932
17.184	18.756	7.269	8.363	10.75	4.438	5.637
19.869	9.529	9.687	5.833	6.289	4.956	3.375
6.65	14.347	7	3.929	12	6.333	4.324
34.432	15	5.857	7.492	9.769	4.393	5.167
18.625	14.124	13	5.936	9	5.529	5.739
30	14.163	11.05	4.365	8.789	5.603	4.484
25.533	12.529	4.452	12	4.592	6.628	3.779
21.584	15.641	7	4.88	6.761	7	2.167
17.487	16.037	8	5	9.265	5.431	4.889
16.296	15	7.433	5.52	5.388	7	4.545
35.359	14.986	5.718	9.31	5.538	4.969	4.333
30.965	14	11.484	7.564	7.5	5.862	4.143
11.211	18	7.075	4.096	5.639	7.364	6
30	12.994	6.2	3.939	8	5.285	5.652
18.669	14.569	7.686	4.574	6.583	5.898	4.306
28.81	16	5.166	6.045	5	5.842	5.037
16.789	12.865	9.733	6.756	8.769	5.5	4.081
19.066	13.077	7.138	6.906	6.25	6.8	4.133
14.769	15.534	8.788	6.133	8.129	5.284	5.851
29.719	12.174	9.147	8.8	6	4.353	6
20	18.727	5.5	6.923	8.653	7.059	2.935
11.626	14.444	6.258	5.544	5.315	5.87	4.545
24.333	10.653	7.424	3.683	10	5.271	5.143
14.228	11.692	9.436	3.846	8.87	6.92	5
9.7	11.516	5.202	5.427	5.75	5.459	4.647
25.312	10	8	5.98	10.518	5.958	4.63
23.174	13.741	6.16	4.724	5.878	5.588	5.621
23.514	16.085	7.509	7	7.435	5.681	7
23.181	14.286	7.328	5.98	7.677	8.019	5
19.074	30	4.089	4.5	7.87	5.238	6
27.259	16.715	5.833	5.25	7.07	7.367	6.25
31.075	19.978	5.003	4.817	6.619	8.89	5.455
17.714	17.853	9.953	5.111	5.264	6.172	5
24.399	22.889	8.585	3.702	10.917	7.846	4.928
24.692	19.884	6.272	3.272	6.599	5.879	3.661
29.198	18.5	8.929	4.837	8.296	6.125	4.181
40.67	16.714	12.75	4.786	7.405	7.245	4.333
38.214	14.62	16.002	5.645	5.272	4.551	6.107
31.914	13.153	5.8	4.667	7.461	8	3.997
	12.818	8.6	3.523	5.327	4.065	5.4
38.765	15.806	4.775	5	6.136	6.137	3.274
38.679	26.661	4.115	4.545	10.895	6.307	3.654
30.949	21.27	6.722	14.375	6.071	4.906	3.373
35.56	36.955	6.897	4.951	6.108	5.557	4.672
21.578	19.941	4.979	5.945	9.23	6.56	4.522
25.8	20.906	7.6	5.712	9	4.744	6.333
26.483	23.286	4.653	5.609	5.304	6.491	4.36
29.006	19.572	9.899	5.838	8.936	4.905	6.852
31.857	14.78	8.637	5	5.171	4.864	4.036
23.788	12	13.816	4.391	7.245	7	3.802
11.34	9.208	13	3.917	6.57	5.802	4
15	8.814	4.467	3.13	10.456	11	4.142
27.25	11.471	6.51	5.125	5.231	9.286	3.731
32.278	11.453	9.16	5.812	4.439	4.274	5.673
18.642	14.185	13.864	5.55	8.653	4.842	3.332
24.958	14.184	13.167	6.5	5.103	10.289	5.177
29.662	14.707	7.603	6.715	7.267	9	3.9
30.5	39.857	7.333	4.805	15.7	7.612	6
25.12	14.551	7.357	8.084	5.514	8.695	3.913
29.392	14.942	13.041	5.556	10.661	4.72	4.286
13.974	12.244	14.062	5.903	13	5.37	4.244
14.183	21.48	12.79	4.818	8.4	6	5.25
25.85	20.625	13.5	4.88	10.533	5.725	4
26.703	33	10.282	6.462	7.64	6.073	6.333
27.864	22.476	8.293	4.828	9.299	5.657	6.862
22		11.647	5.84	9	5.317	3.345
25.369		5.609	5.105	8.667	3.481	5.264
18.527		8.396	5.2	9.514	5.531	4.72
19.687		5.367	5	9.111	3.627	3.954
22.653		20.618	6.142	9.098	4.174	4.321
15.25		8	4.504	6	4.6	4.69
38.497			5.467	9	8	3.41
36.484			5.108	5.736	6.595	5.384
19.715			4.875	8.258	6.833	4.008
10.744			3.696	7.082	6	3.384
31.107			3.223	8.03	4.689	3.939
30.37			6.375	7	7.769	3.812
33.953			5.844	6.636	4.662	5.667
40.474			5.736	8.906	5.263	4.364
32.575			4.744	13.218	7.5	4.25
29.66			6.1	6.595	4.044	4.59
11.077			3.458	11.5	5.053	7.172
32.667			4.667	7.25	9	3.894
25			2.322	7.036	5.538	4.4
11.799			2.906	9.774	4.778	4.509
29.245			2.8	8.863	7.86	5.778
			2.147	6.159	3.088	4.84
			3.116	8.306	3.197	7.843
			2.763	7.48	4.291	4.129
			3.469	9.817	9.601	4.111
			4.5	10.78	5.896	6
			2.929	15.811	5	7.26
			5	10.105	5.516	6.173
			3	10.96	5.911	2.956
			3.094	9.467	3.781	4.36
			2.28	13.099	5.63	3.864
			4	12.14	6.4	3.231
			4	4.901	5.826	9
			2.851	10	8.929	3.412
			2.591	8.85	2.703	5.162
			1.523	8.189	4.25	6.217
			2.463	11.526	5.745	6.778
			2.2	6.997	5	4.454
				5.871	5	4.828
				10.622	4.375	5.082
				6.713	7.296	4.136
				8.312	5.515	5.184
				6.988	9	3.683
				8.111	5.954	6.178
				11.86	5.834	5.895
				8.5	8.037	5.835
				5.024	5.832	5.766
				9.313	8	6
					5.2	4.562
					5.019	4.704
					2.403	4.735
					5.381	5.158
					6.135	4.16
					4.541	3.91
					1.917	6
					5.931	6.179
					7.07	5.208
					7.711	5.64
					7.785	7.234
					4.571	5.43
					7.846
					5.466
					8.165
					5.769
					6

### Sheet: Figure 5G raw
mNG::PKAC1 cytoeksleton inosine rage
DMSO	10 nM	1 μM	10 μM			summary
0.001	0.01	1	10			DMSO	10 nM	1 μM	10 μM
20.145	17.874	5.051	6.081		mean	22.8995	13.5169	6.8229	7.7474
27.133	12.167	7.029	12.278		standard dev	7.14004	3.89334	1.99165	2.40533
35.8	17.844	4.843	5.671		pvalue (unpaired ttest)		1.62379e-36	4.46729e-70	2.13292e-66
17.986	12.215	5.339	9.924
26.32	18.035	9	10.21
26.217	15.446	4.672	10.975
18.5	20.784	5.655	18
33.299	18.92	7.974	9.163
19.714	15.881	8.304	10.68
40.967	12.479	7.025	10.158
19.073	13.163	6	14.529
32	15.758	5.736	12.168
24.673	14.238	5.794	7
26.304	14.095	7.172	9.2
32.118	16.792	9.447	10.565
15.154	13.333	6.683	9.041
14.585	20.49	7.077	5.837
21.111	10.136	7.461	7.993
21.72	20.534	4.993	7.257
33.75	15.5	8.167	5.622
25.434	16.834	9.136	8.134
13.569	17.993	10.55	7
20.653	16.762	7.515	9
26.079	14.595	4.78	10.941
17.396	16.513	6.143	6.224
22.036	18	5.152	9.687
25.612	14.204	4.723	7.25
17	15.8	5.298	8.718
38.4	16	5.678	7.605
15	15.882	9.286	10.334
29.407	16.875	5.375	8.474
21.221	11.077	5.016	11.024
21.267	15.536	6.409	5.585
27.056	20	5.919	8.466
29.53	15.411	7.995	7
23.136	15.346	6.087	7.707
14.111	21.494	7.39	9.446
27.739	17.065	9.995	10.535
20.604	16.948	9.69	12.212
13.75	21.928	7.201	8.921
15.11	20.861	9.308	7.107
27.827	14.312	7	6.189
19.438	22.333	7	12.173
26.491	18.122	7.59	0
16.179	10.826	5.815	7.043
17	8.855	7.806	5.413
23	15	4.963	9.855
14.605	20.021	5.276	8
14.077	11.727	6.964	7
17.5	8.703	9.278	4.48
22.444	13.125	6.769	7.905
22.667	8.929	5.714	10
31.875	11.285	6.612	9.148
20.333	8.749	16.604	7.125
13.471	13.731	6.282	4.96
21.248	7.034	7.444	4.083
16.546	13.484	6.48	10.667
15.86	9.947	6.894	6.154
10.917	6.245	8.208	6.184
25	22.429	8.353	6.363
14.644	13.444	6.461	5.355
22.134	17	4.57	8
24.333	18.149	6.667	9
18.898	16.898	4.406	6.753
22.667	15.036	7.51	7.31
17.722	18.8	6.483	7.966
24.623	16.706	6.551	7.571
18.075	13.737	6.655	7.156
24	18.276	6.062	6.143
27.84	15.306	5.398	4.354
26.401	13	7.162	6.938
37.25	12	9.269	8.25
25.2	14.437	7.025	7.571
51.433	14.333	5.714	4.506
27.04	13.588	4.799	6.577
32.069	15.943	10.739	11.883
33.315	10.154	5.344	5.538
19.119	9.5	4.407	6.43
28.306	13.014	6.49	7.1
23.263	7.225		7.588
13.166	11.25		8
24.533	11		10.28
20.323	10.068		7.249
43.476	13.576		6.037
38.134	10.683		9.021
27.375	8.351		7.615
18	12.308		6.159
11.417	11.023		6
25.9	11.445		6.213
25.5	13.864		6.818
38.566	9.44		4.901
28.476	12.5		4.53
23.4	14.011		6.619
37.333	10.828		5.074
23.091	11.435		6.769
31.364	9.846		6.5
25.538	20.047		5.647
29.633	11.191		3.636
40.333	7		5.583
25.962	13.667		10
19.917	14.032		5.778
20.435	13.362		4.902
15.23	11.32		6.926
20.171	11.552		5.556
16.23	13.669		7
19.138	12.912		7.38
25.8	16.107		8.316
22	12.654		8.406
23.694	17		6.186
15.298	17.846		11
19.658	8.957		8
17.286	15.463		8
22.308	18.531		5.891
29.933	12.28		6.222
28.298	9.296		10.328
27.255	12		10.884
21	9.864		9.222
16.959	15.007		4.166
14.193	13.115		5.01
20.683	14.125		9
18.364	17.847		5.281
17.914	19.812		5.815
15.429	19.275		9.052
22	12.312		9
31	11.401
15.697	8
16.023	17.154
22.947	17.514
15.479	13.935
13.421	10.046
20.582	14.793
24.842	15.946
23.783	10.793
20.222	11.909
15.607	13.259
31.5	10.439
31.421	10.074
21.851	11.44
21.116	13.812
20.876	19.156
23.5	9.5
22.814	18.5
19.875	10.284
39.83	8.057
22.444	11.801
19.059	11
21.249	14.42
24.264	12.369
25.967	8.92
21.736	11.198
27.444	9.168
17.866	12.615
16.989	6.545
23.413	9
14.602	6.217
16.097	8.488
26.009	6.704
20.24	9.86
23	8.898
24	10.167
19.154	8.221
26.004	13.381
14.75	7.765
15.543	13.44
