## Supplementary_Table5_waveform_parameters_raw_numbers for "Divergent Protein Kinase A contributes to the regulation of flagellar waveforms in *Leishmania mexicana*"

### Sheet: Fig 7 Hz Amplitude
dominant beat frequency (Hz)							angular amplitude (degrees)
parental	ΔLmxPKAC1	ΔLmxPKAC2	ΔLmxPKAC3	ΔLmxPKAR1	ΔLmxPKAR3		parental	ΔLmxPKAC1	ΔLmxPKAC2	ΔLmxPKAC3	ΔLmxPKAR1	ΔLmxPKAR3
24.4094	1.5873	6.2992	24.4094	23.8095	11.0236		29.0582	21.3601	46.74	51.7742	26.1724	28.0553
22.8346	6.3492	45.6693	26.7717	26.7717	10.2362		29.7882	43.0245	65.787	54.0175	33.7007	24.4857
22.8346	1.5873	42.5197	25.9843	25.9843	15.748		29.6152	30.3124	30.969	23.3155	34.263	36.2559
24.4094	6.2992	47.2441	25.1968	25.1968	15.748		40.9629	39.1146	30.7024	24.6587	39.3953	35.9454
24.4094	6.3492	44.8819	27.5591	22.8346	45.6693		46.1102	16.1676	35.6362	28.7525	36.4383	36.6038
24.4094	7.9365	47.2441	24.4094	22.2222	46.0317		42.3355	19.1534	29.5335	42.98	34.1299	33.9585
20.4724	7.0866	44.0945	22.8346	27.5591	40.9449		49.2293	23.0327	26.245	40.2108	38.2529	42.0958
28.5714	3.1746	47.2441	22.8346	28.3465	44.8819		21.3452	23.784	23.4307	44.385	35.3848	40.9252
31.746	5.5118	48.0315	23.8095	33.0709	44.0945		35.6103	27.5465	22.5039	41.0038	40.6015	44.0649
31.746	6.2992	8.6614	22.2222	32.2835	40.1575		34.801	28.1688	26.911	38.044	36.2019	46.1758
23.8095	1.5873	8.6614	18.8976	24.4094	26.7717		55.2941	15.2645	40.2634	36.2242	37.2845	47.6853
22.2222	7.0866	13.3858	18.8976	20.4724	41.7323		41.6858	20.1367	35.0628	34.44	36.5322	34.6975
25.9843	0.7874	12.5984	8.6614	36.2205	43.3071		48.5608	23.6835	32.2316	35.4898	33.3822	37.6388
29.1339	8.6614		9.4488	34.6457	38.0952		51.3447	30.5647		46.5161	33.3053	38.8883
29.1339	4.7619		23.622	33.8583	31.4961		48.5244	20.8435		37.5763	30.6526	62.5427
29.1339	2.3622		23.622	25.9843			43.5019	24.8543		41.6364	31.4597
29.1339	3.937		22.8346	11.811			51.8838	24.5926		45.6766	28.4457
20.4724	7.0866		22.8346	29.9213			36.8786	42.1773		48.4608	46.5653
20.4724	0.7874		24.4094	29.1339			39.054	34.3739		48.3539	43.5033
20.4724	0.7874		23.622	29.1339			38.2486	26.1898		47.605	43.5033
34.6457	3.937		22.8346	38.0952			38.0627	34.175		40.5354	35.4125
31.4961	1.5748		22.8346	39.3701			75.1495	15.4701		42.058	39.9622
46.4567	0.7874		24.4094	26.7717			34.7694	17.7174		40.096	47.9479
25.9843			18.1102	27.5591			48.2612			50.8187	46.8277
28.3465			18.8976				46.5569			41.3647
36.5079							29.5252
37.0079							12.9525
37.0079							36.8748
22.0472							50.4016
22.8346							44.4668
31.4961							52.2613
22.0472							43.905
18.1102							32.134
25.9843							43.7028
24.4094							35.2285

### Sheet: Fig S9 waves per flagellum
waves per flagellum							Flagellum length (μm)
parental	ΔLmxPKAC1	ΔLmxPKAC2	ΔLmxPKAC3	ΔLmxPKAR1	ΔLmxPKAR3		parental	ΔLmxPKAC1	ΔLmxPKAC2	ΔLmxPKAC3	ΔLmxPKAR1	ΔLmxPKAR3
0.970696	1.04507	1.2318	0.861885	0.925718	0.914504		16.9	18.85	15.08	16.38	11.765	8.64499
0.956099	1.06799	0.928645	0.656675	1.06566	0.861207		16.9	11.18	12.35	14.105	12.675	8.64499
0.947256	0.809226	0.826852	0.746799	1.11753	0.831576		16.9	11.18	12.35	15.535	9.87997	8.90499
0.688139	0.954326	1.3142	0.710829	0.94423	0.82757		13.065	8.31997	12.61	15.665	9.87997	8.90499
0.682324	2.66225	1.15846	0.873267	1.21742	0.935923		13.065		12.61	15.275	11.115	12.74
0.682324	3.17438	0.907896	0.717478	1.13456	0.884898		13.065	18.005	14.885	15.275	11.05	12.35
1.02588	1.29518	0.879366	0.825552	0.508408	0.752635		28.405	18.005	14.885	18.2	8.31997	11.635
0.540495	0.900903	1.58364	0.837291	0.591728	0.963402		12.155	17.095	17.355	18.2	8.31997	11.96
0.607328	0.814206	1.65201	0.904537	0.907484	0.95062		11.7	11.245	17.355	17.42	14.69	11.7
0.541801	0.840195	0.973168	0.921532	0.485105	1.32864		10.465	7.21501	8.45	17.42	8.57997	21.775
1.16361	0.948328	0.911099	0.856765	0.842676	0.81856		28.275	7.21501	8.45	18.33	9.87997	15.08
1.12347	0.192468	0.813571	0.881785	0.809426	0.829035		27.82	13.13	11.96	18.33	9.87997	14.365
0.927344	0.132282	0.860646	0.655815	0.868973	0.843835		20.54	9.35997	11.96	9.35997	9.29502	14.365
0.74457	1.69873		0.638431	0.780801	0.954933		13.585	9.35997		9.35997	9.29502	13.975
0.767213	0.717579		0.862156	0.631886	0.885856		13.78	18.33		19.435	7.47501	13.065
0.754091	0.205424		0.851052	1.14539			13.78	12.87		19.435	12.87
1.15913	0.690442		0.713406	0.603511			22.23	9.16499		10.725	6.69501
0.686254	1.19717		0.671671	0.74265			13.26	9.16499		10.725	11.31
0.755717	0.634396		0.630899	0.776411			13.26	19.5		11.115	11.31
0.75452	0.08294		0.776281	0.776411			13.26	19.63		19.305	11.31
0.731631	2.19175		0.58817	0.912579			11.505	19.63		10.27	14.56
0.754132	0.950482		0.606998	1.00094			11.765	17.29		10.27	15.21
0.869644	0.06891		0.837923	0.668933			16.965	12.935		15.34	10.205
1.072			1.00811	0.723623			21.58	13.325		19.5	10.205
1.25581			1.18973				21.58			19.5
0.892421							16.38
1.04268							15.99
0.916394							15.99
0.504433							12.09
0.602799							12.48
0.655453							15.47
1.67065							17.745
0.903403							14.3
0.811414							17.225
0.728493							17.225
